# The fire blight pathogen *Erwinia amylovora* enters apple leaves through naturally-occurring wounds from the abscission of trichomes

**DOI:** 10.1101/2024.10.10.617712

**Authors:** Felicia Millett, James Standish, Jules Scanley, Katelyn Miller, John Inguagiato, Nubia Zuverza-Mena, Maritza Abril, Victoria Robinson, Yan Li, George W. Sundin, Quan Zeng

## Abstract

- The plant epidermis is a single layer of cells covering all plant organs. How pathogens overcome this barrier and enter plants is an important aspect of plant-pathogen interactions. For bacterial plant pathogens, known entry points include natural openings such as stomata, hydathodes, and mechanical injuries caused by insect feeding, wind damage or hailstorms.
- Here, we report that the fire blight pathogen *Erwinia amylovora* enters apple leaves through naturally-occurring wounds caused by the abscission of trichomes during the course of leaf development.
- Through macroscopic and microscopic observations, we depicted a clear invasion path for *E. amylovora* cells, from epiphytic growth on glandular trichomes (GT) and non-glandular trichomes (NT), to entry through wounds caused by abscised trichomes, into the epithem, and subsequent spread through xylem. We further observed that GT and NT undergo an abscission process, and that the amount of naturally-occurring wounds during abscission is associated with the increase in *E. amylovora* population. Key genes important for the colonization of GT and NT were identified. Contribution of the type III secretion system and amylovoran biosynthesis during GT colonization was validated.
- Our findings propose a novel host entry mechanism of plant pathogenic bacteria through naturally-occurring wounds during abscission of plant surface structures.
