## Supplementary Table 1 for "The fire blight pathogen *Erwinia amylovora* enters apple leaves through naturally-occurring wounds from the abscission of trichomes"

### Sheet: James_RNA_Metrics
Sample	Seq Type	Total fastQ reads	% Multiple/dups	Mapped Multiple	% Unmapped	% Aligned to Erwinia	Erwinia_read_count	Average_Erwinia_reads_per_gene
G10	paired end	63579488	0.000268577	17076	99.7887	0.0373434	2.37428e+06	683.049
G2	paired end	146376532	0.00013235	19373	99.706	0.0146188	2.13985e+06	615.608
G6	paired end	119836811	0.000342699	41068	99.8101	0.00927463	1111442	319.747
G8	paired end	136770841	9.96484e-05	13629	99.8269	0.00733553	1.00329e+06	288.632
G9	paired end	125138884	3.38584e-05	4237	99.3214	0.00675215	844956	243.083
H2	paired end	356798436	1.80718e-05	6448	99.2617	0.0016929	604025	173.77
H3	paired end	472205159	6.07278e-05	28676	99.0486	0.001812	855634	246.155
H8	paired end	369733033	0.000271964	100554	98.4694	0.0028881	1067826	307.2
H9	paired end	440133131	2.16094e-05	9511	96.2507	0.00207428	912959	262.646
Inoculum 1	paired end	5132842	0.0484529	248701	4.10309	0.910516	4673536	1344.52
Inoculum 2	paired end	4856049	0.0298121	144769	1.28986	0.957289	4648644	1337.35
Inoculum 3	paired end	4827541	0.0140421	67789	1.3331	0.972627	4695396	1350.8
Inoculum 4	paired end	3853938	0.00766281	29532	1.34782	0.978859	3772462	1085.29
												0
